# From whole genome to probiotic candidates: a study of potential *Lactobacillus* strain selection for vaginitis treatment

**DOI:** 10.1101/2022.12.11.519948

**Authors:** Jinli Lyu, Mengyu Gao, Shaowei Zhao, Xinyang Liu, Xinlong Zhao, Yuanqiang Zou, Yiyi Zhong, Lan Ge, Haifeng Zhang, Liang Xiao, Xiaowei Zhang

## Abstract

Vaginitis is a syndrome characterized by not only the invasion of pathogens, but also the lack of *Lactobacillus*. *Lactobacillus* supplementation emerged as an innovative therapy for vaginitis which targeted the vaginal microbiota in recent years. However, limited live biotherapeutic products were explicitly marketed for this. The aim of our study is to characterize the potential *Lactobacillus* candidates for enhancing the treatment of vaginitis. Initially, 98 *Lactobacillus* isolates with whole genome were selected into the candidate pool. The genomic pathways involved in the biosynthesis of probiotic metabolites, adhering ability and acid/bile resistance, as well as sequences of antibiotic resistance genes, plasmids, transposons, viruses, and prophages were annotated. A scoring model was then established based on genomic analysis for ranking the performance of the strains, and the top-performing ones were applied to *in vitro* tests for sub-screening. As a result, two candidates were selected, and their probiotic abilities were verified with three reference strains. *L. crispatus* LG55-27 and *L. gasseri* TM13-16 presented outstanding ability to produce D-lactate and adhere to human vaginal epithelial cells. They also showed higher antimicrobial activity against *Gardnerella vaginalis, Escherichia coli, Candida albicans, Staphylococcus aureus* and *Pseudomonas aeruginosa* than control ones. Their acid/bile-resistant ability suggested the potential of oral supplementation. Strain LG55-27 and TM13-16 also display improved effects on pH changes, and the production of inflammation cytokines in BV model rats. This study provided a probiotic dosage recommendation for vaginitis treatment by demonstrating an effective probiotic screening pipeline based on genome sequences, *in vitro* tests and *in vivo* BV model experiment.
