## Supplemental Table 1 for "From whole genome to probiotic candidates: a study of potential *Lactobacillus* strain selection for vaginitis treatment"

### Sheet: Sheet1
Species	Name	Safety	Acid_resistance	Bile_resistance	Butyrate	Propanoate	H2O2	Fim	Lactate	Dominant
Lactobacillus rhamnosus	OF44-15pH10T	92	0	17	0	1589	91	319	164	0
Lactobacillus casei	AM33-7BH	133	0	17	21	1529	108	293	219	0
Lactobacillus casei	AM33-2AC	129	0	17	21	1529	108	293	219	0
Lactobacillus casei	AM75-01pH5A	127	0	17	21	1268	108	293	229	0
Lactobacillus plantarum subsp. plantarum ATCC 14917 = JCM 1149 = CGMCC	AM25-29	71	131	131	0	1486	82	564	94	0
Lactobacillus plantarum subsp. plantarum ATCC 14917 = JCM 1149 = CGMCC	AM25-25	75	130	120	0	1486	82	562	97	0
Lactobacillus casei	OF39-24pH5A	170	0	17	21	860	108	293	199	0
Lactobacillus casei	OF39-26pH5A	158	0	17	21	859	108	293	199	0
Lactobacillus casei	OF45-17pH9TA	84	0	17	21	857	108	295	198	0
Lactobacillus casei	AF66-2pH10A	133	0	17	21	1268	8	293	229	0
Lactobacillus crispatus ST1	LG55-27	64	58	18	0	342	9	468	81	100
Lactobacillus crispatus ST1	AF71-07pH5	61	48	29	0	189	9	482	80	100
Lactobacillus casei	AM74-01pH10A	129	0	17	21	858	8	293	229	0
Lactobacillus casei	AF67-02pH5A	141	0	17	21	858	8	293	229	0
Lactobacillus casei	OF26-11pH5A	128	0	17	21	1054	8	293	210	0
Lactobacillus johnsonii FI9785	AM77-01b14	54	131	18	0	419	0	364	39	0
Lactobacillus crispatus ST1	AF54-1pH4A	65	21	18	0	190	9	364	80	100
Lactobacillus casei	LZ-2A	0	0	17	0	0	99	294	234	0
Lactobacillus johnsonii ATCC 33200	AF82-03b14	52	65	18	0	620	0	298	41	0
Lactobacillus gasseri	AM75-02pH5	63	27	44	0	169	0	291	36	100
Lactobacillus gasseri	AF60-5pH5	60	21	19	0	144	6	262	36	100
Lactobacillus gasseri	AF13-8H	60	21	19	0	144	6	261	36	100
Lactobacillus gasseri	TM13-16	59	23	21	0	171	5	50	36	100
Lactobacillus gasseri	AF61-17pH5T	59	21	44	0	140	6	0	34	100
Lactobacillus gasseri	AF59-17pH5T	60	23	20	0	144	6	0	31	100
Lactobacillus gasseri	TF08-1	59	23	21	0	171	0	0	8	100
Lactobacillus plantarum subsp. plantarum ATCC 14917 = JCM 1149 = CGMCC	AM100_PB1_LT_1D_4A	0	130	119	0	0	0	0	89	0
Lactobacillus jensenii 115-3-CHN	VA-AF02-01A	0	0	0	0	0	3	0	19	100
Lactobacillus fermentum	AF11-4-H	30	214	8	0	1034	14	0	35	0
Lactobacillus brevis ATCC 14869 = DSM 20054	AF92-02GAA	108	223	16	2	611	9	0	22	0
Lactobacillus fermentum F-6	AM100_PB1_LT_1D_15A	53	218	8	0	789	0	0	34	0
Lactobacillus casei	AM100_PB1O_1D_16A	142	0	17	21	1081	0	0	0	0
Lactobacillus brevis ATCC 14869 = DSM 20054	AM88-10A	107	223	16	2	610	0	0	22	0
Lactobacillus brevis ATCC 14869 = DSM 20054	AM92-01-1A	101	223	16	2	608	0	0	22	0
Lactobacillus fermentum	AM60-2pH4	68	166	31	0	639	0	0	34	0
Lactobacillus brevis ATCC 14869 = DSM 20054	AM93-03b2A	109	223	16	2	251	9	0	22	0
Lactobacillus fermentum	AF61-5pH5A	53	165	31	0	639	0	0	34	0
Lactobacillus brevis ATCC 14869 = DSM 20054	AM87-02A	106	223	16	2	249	9	0	22	0
Lactobacillus fermentum	AF11-14H	60	165	8	0	639	14	0	34	0
Lactobacillus brevis ATCC 14869 = DSM 20054	AM92-01b2A	109	223	16	2	253	0	0	22	0
Lactobacillus brevis ATCC 14869 = DSM 20054	AM89-08b2TA	108	223	16	2	251	0	0	22	0
Lactobacillus brevis ATCC 14869 = DSM 20054	OF46-2pH5A	110	223	16	2	243	0	0	22	0
Lactobacillus casei	AF11-16H	183	0	0	21	861	0	0	0	0
Lactobacillus casei	AF11-6H	183	0	0	21	859	0	0	0	0
Lactobacillus acidophilus DSM 20242	AF16-5LB	61	14	37	0	249	9	0	93	0
Lactobacillus acidophilus DSM 20242	AF75-02b14	61	14	37	0	249	9	0	93	0
Lactobacillus acidophilus DSM 20242	TF04-11-1	61	14	37	0	249	9	0	93	0
Lactobacillus acidophilus DSM 20242	TM02-12	61	14	37	0	249	9	0	93	0
Lactobacillus acidophilus DSM 20242	TF07-26	61	14	37	0	249	9	0	91	0
Lactobacillus acidophilus DSM 20242	AF05-37B	61	14	37	0	249	9	0	91	0
Lactobacillus acidophilus DSM 20242	OF38-15pH5	61	14	37	0	234	9	0	91	0
Lactobacillus amylovorus GRL 1112	OM16-18A	81	32	38	0	195	8	0	84	0
Lactobacillus fermentum	AF15-40LB	55	167	8	0	369	2	0	34	0
Lactobacillus amylovorus GRL 1112	AF08-3	96	33	38	0	195	8	0	82	0
Lactobacillus acidophilus DSM 20242	AM13-1	61	14	37	0	249	0	0	91	0
Lactobacillus amylovorus GRL 1112	AM96-01M3TA	67	33	38	0	195	0	0	82	0
Lactobacillus salivarius NIAS840	LG100-36	78	0	43	0	614	11	0	35	0
Lactobacillus reuteri	AM09-40	78	0	9	0	1016	11	0	35	100
Lactobacillus salivarius NIAS840	AF11-17H	78	0	43	0	631	11	0	32	0
Lactobacillus salivarius NIAS840	AF11-20	78	0	43	0	628	11	0	32	0
Lactobacillus salivarius NIAS840	AF61-10pH5	78	0	43	0	617	11	0	32	0
Lactobacillus salivarius NIAS840	AF59-11pH5	89	0	6	0	1028	11	0	35	0
Lactobacillus mucosae LM1	OF21-12A	63	0	77	0	644	0	0	13	0
Lactobacillus mucosae LM1	AF95-06DT-1A	75	0	77	0	647	1	0	11	0
Lactobacillus mucosae LM1	OM16-21A	82	0	77	0	631	1	0	11	0
Lactobacillus salivarius NIAS840	OM13-15MHA	90	0	43	0	614	11	0	27	0
Lactobacillus mucosae LM1	OF23-1pH5A	66	0	77	0	603	0	0	12	0
Lactobacillus mucosae LM1	AM96-01DM3TA-r	63	0	77	0	578	0	0	10	0
Lactobacillus mucosae LM1	OF26-1b12A	101	0	69	0	619	0	0	11	0
Lactobacillus salivarius NIAS840	OF46-5pH5	80	0	43	0	588	0	0	35	0
Lactobacillus mucosae LM1	OF26-11pH9A	97	0	69	0	619	0	0	7	0
Lactobacillus mucosae LM1	OF13-2A	62	0	77	0	334	0	0	11	0
Lactobacillus mucosae LM1	OF25-1pH5A	68	0	77	0	335	0	0	10	0
Lactobacillus salivarius NIAS840	AM79-08pH10TA	77	0	6	0	621	11	0	32	0
Lactobacillus salivarius NIAS840	OF42-10pH5A	77	0	6	0	618	11	0	32	0
Lactobacillus salivarius NIAS840	AM25-8	89	0	6	0	609	11	0	32	0
Lactobacillus salivarius NIAS840	OM08-20	91	0	6	0	613	11	0	29	0
Lactobacillus fermentum	AF16-22LB	71	0	8	0	639	3	0	35	0
Lactobacillus salivarius NIAS840	LG55-22	89	0	3	0	607	11	0	27	0
Lactobacillus fermentum	AF63-12pH5T	55	0	8	0	639	0	0	34	0
Lactobacillus fermentum	AF64-6pH5T	57	0	8	0	638	0	0	34	0
Lactobacillus reuteri	AM60-15pH4	90	0	7	0	616	0	0	35	100
Lactobacillus salivarius NIAS840	AF71-03pH5A	78	0	7	0	605	0	0	35	0
Lactobacillus salivarius	OF18-9ACA	0	0	29	0	0	12	0	40	0
Lactobacillus mucosae LM1	OF15-20BHA	0	0	77	0	0	0	0	10	0
Lactobacillus mucosae LM1	AM96-01DM3TA	0	0	77	0	0	0	0	10	0
Lactobacillus delbrueckii subsp. sunkii	AM60-1pH4A-r	0	1	29	0	0	0	0	40	0
Lactobacillus acidophilus DSM 20242	AM18-13	61	14	37	0	249	0	0	0	0
Lactobacillus delbrueckii subsp. lactis	AF61-16pH5TA	49	0	9	0	75	9	0	32	0
Lactobacillus delbrueckii subsp. bulgaricus 2038	AF64-9pH9TA	52	0	9	0	71	0	0	40	0
Lactobacillus delbrueckii subsp. lactis	AF61-11pH5A	50	0	9	0	75	0	0	32	0
Lactobacillus mucosae LM1	AM08-5	66	0	0	0	613	0	0	0	0
Lactobacillus salivarius NIAS840	AM93-02F	89	0	0	0	612	0	0	0	0
Lactobacillus salivarius NIAS840	AF11-29H	78	0	0	0	609	0	0	0	0
Lactobacillus salivarius NIAS840	AF11-8H	78	0	0	0	609	0	0	0	0
Lactobacillus fermentum IFO 3956	CM02-01b2	57	0	0	0	513	0	0	0	0
Lactobacillus delbrueckii subsp. sunkii	AM60-1pH4A	52	0	29	0	99	0	0	0	0
Lactobacillus brevis ATCC 14869 = DSM 20054	AF10-19C	106	0	0	2	251	0	0	0	0
